# Principled measures and estimates of trait polygenicity

**DOI:** 10.1101/2025.07.10.664154

**Authors:** Luke J. O’Connor, Guy Sella

## Abstract

The ‘polygenicity’ of traits is often invoked and sometimes quantified in quantitative, statistical, and human genetics. What do we mean by the polygenicity of a trait? We propose a principled definition that encompasses a range of polygenicity measures. We show that these measures satisfy certain mathematical properties, we argue that these properties are sensible if not necessary, and we show that, conversely, measures that satisfy these properties also satisfy our definition. We consider four specific measures in greater detail, describe how they differ and show that three of them can be estimated from GWAS summary statistics using an existing method, Fourier Mixture Regression. We estimate these measures for 36 traits in humans. We find a dearth of traits with polygenicity values that fall within the large gap between Mendelian and highly polygenic traits. We discuss the evolutionary and cellular processes underlying trait polygenicity.
