## Supplementary Tables for "Principled measures and estimates of trait polygenicity"

### Sheet: S1
	Ncase	Ncontrol	Neff	Ntot
Body mass index			457824	457824
Years of education			454813	454813
FVC (corrected for smoking)			371949	371949
Neuroticism	234402	137664	346914	372066
Blood pressure - diastolic			422771	422771
Height			458303	458303
Chronotype (morning person)			410520	410520
Age at menarche			242278	242278
Total protein level in blood			397652	397652
Waist-hip ratio (corrected for BMI)			458417	458417
FEV1/FVC (corrected for smoking)			371949	371949
Reaction time			300486	300486
Creatinine level			434158	434158
Schizophrenia	40675	64643	99863	94437
Platelet count			444382	444382
Sleep duration			446118	446118
IGF1 level in blood			432292	432292
General risk tolerance			466571	466571
Aspartate aminotransferase level			430982	430982
Red blood cell count			442700	442700
Insomnia	108657	275291	311629	383948
Atrial fibrillation	60620	970216	228221	1030836
Hypothyroidism	22158	437166	84356	459324
Allergy or eczema	106051	352648	326129	458699
Reported drinks per week			527299	527299
Phosphate levels			397561	397561
Breast cancer	122977	105974	227688	228951
Inflammatory bowel disease	25042	34915	58331	59957
Age at menopause			143025	143025
Bipolar disorder	20352	31358	49367	46582
Alzheimer’s disease	71880	383378	242124	433886
Coronary artery disease	22233	64762	66204	86995
Triglycerides			431952	431952
LDL			434347	434347
HbA1c			411840	411840
Hair color			452720	452720

### Sheet: S2
	Point estimates (log10 poly)			Standard errors			Estimate (log10)	LB	UB	Num sig. loci
traits	Entropy	Effective	Softmax	Entropy	Effective	Softmax	Target size (Simons et al. 2022)
Body mass index	4.71716	3.584	2.37482	0.0428647	0.100939	0.000514777	8.16156	7.81418	8.55122	755
Years of education	4.76682	3.94434	2.6022	0.055153	0.152843	0.000588851				211
FVC (corrected for smoking)	4.76884	3.83527	2.58214	0.0266295	0.0895516	0.00034393	7.66752	7.41559	7.853	459
Neuroticism	4.6769	3.97083	2.67051	0.0530291	0.14849	0.000551218				101
Blood pressure - diastolic	4.42365	3.70849	2.19988	0.0543597	0.227853	0.00307629	7.59323	7.30016	7.89272	568
Height	4.31663	3.7932	1.98823	0.0452676	0.426699	0.0172211	7.38359	7.22789	7.50349	2164
Chronotype (morning person)	4.73265	3.97937	2.63149	0.0689266	0.208584	0.00104044				123
Age at menarche	4.57253	3.34403	2.05636	0.0613993	0.178762	0.00203983				269
Total protein level in blood	4.112	3.59024	1.79008	0.0738955	0.561932	0.193365	7.18247	6.92225	7.46546	421
Waist-hip ratio (corrected for BMI)	4.32744	3.42955	2.02974	0.0537084	0.214082	0.00327155	8.21208	7.82371	8.66318	419
FEV1/FVC (corrected for smoking)	4.24357	3.49324	1.76867	0.0678342	0.389894	0.0180781	7.71428	7.38468	7.93397	618
Reaction time	4.60998	4.13621	2.49026	0.0933478	0.412268	0.00262152				30
Creatinine level	4.50057	3.38771	1.90181	0.0781637	0.530346	0.0108486	7.1981	6.96149	7.38408	574
Schizophrenia	4.74128	4.11625	2.67263	0.0334242	0.104704	0.00042895				117
Platelet count	3.79684	3.16118	1.49723	0.0893984	0.434893	0.0784511	6.85348	6.73714	6.94146	1048
Sleep duration	4.66429	4.02833	2.54753	0.0617657	0.308685	0.00159005				59
IGF1 level in blood	4.25512	3.53347	1.75923	0.0717713	0.523303	0.0322736	7.105	6.91237	7.25645	742
General risk tolerance	4.91122	4.11751	2.77046	0.127297	0.110653	1.3523e-14				19
Aspartate aminotransferase level	4.01255	3.5569	1.57885	0.0682769	0.0958358	0.0575776				288
Red blood cell count	3.82172	3.24619	1.44835	0.0687461	0.108279	0.0432584	7.03834	6.88349	7.18495	587
Insomnia	4.81935	3.96677	2.77046	0.384649	0.24067	1.34099e-14				11
Atrial fibrillation	4.39988	3.25503	2.15019	0.0714414	0.114721	0.000988376				116
Hypothyroidism	4.00016	3.21442	1.43672	0.111347	0.460408	0.0631187				113
Allergy or eczema	4.22514	3.5824	1.69209	0.0711141	0.553071	0.0438116				148
Reported drinks per week	4.71384	4.25915	2.49675	0.0631829	0.238213	0.00191344				20
Phosphate levels	4.12591	2.95944	1.52818	0.120064	0.343461	0.0151866				252
Breast cancer	3.88419	3.08919	1.36685	0.120125	0.462386	0.0883208				141
Inflammatory bowel disease	3.86816	2.7218	1.56545	0.108276	0.259819	0.00882241				111
Age at menopause	4.46137	3.55345	1.83579	0.124369	1.09974	0.0365056				69
Bipolar disorder	4.7904	3.95311	2.67401	0.149945	0.292829	0.000955615				10
Alzheimer's disease	4.14209	2.90241	1.54441	0.306705	0.551635	0.0247699				24
Coronary artery disease	3.99667	3.04012	1.69563	0.0972405	0.435886	0.0122499				10
Triglycerides	3.611	2.46123	1.37191	0.190928	0.161224	0.307798	6.82309	6.59361	7.06909	329
LDL	2.79977	1.95047	1.47566	0.18439	0.306566	0.486393				237
HbA1c	3.88865	2.86246	1.43892	0.0838078	0.150904	0.495577	6.78012	6.6207	6.92612	434
Hair color	2.61263	1.84523	0.770879	0.261064	0.192693	0.0528188				448
